# Harnessing light heterogeneity to optimise controlled environment agriculture

**DOI:** 10.1101/2024.08.20.608762

**Authors:** Will Claydon, Ethan J. Redmond, Gina YW Vong, Alana Kluczkovski, Alice Thomas, Phoebe Sutton, Katherine Denby, Daphne Ezer

## Abstract

Yield is impacted by the environmental conditions that plants are exposed to. Controlled environmental agriculture provides growers with an opportunity to fine-tune environmental conditions for optimising yield and crop quality. However, space and time constraints will limit the number of experimental conditions that can be tested, which will in turn limit the resolution to which environmental conditions can be optimised. Here we present an innovative experimental approach that utilises the existing heterogeneity in light quantity and quality across a vertical farm to evaluate hundreds of environmental conditions concurrently. It proposes a three-phase workflow for identifying critical light variables, which can guide targeted improvements in yield and energy use. Using an observational study design, we identify features in light quality that are most predictive of biomass in different microgreens crops (kale, radish and sunflower) that may inform future iterations of lighting technology development for vertical farms. The findings suggest that light quality, rather than just light intensity, plays a crucial role in uniform crop yields and that light sensitivities are variety-specific, highlighting the importance of tailored light recipes for different crops.
