## Supplementary material for "Harnessing light heterogeneity to optimise controlled environment agriculture": Table S2

### Sheet: Table_S2
Microgreen	Biomass_g	Sowing_Density	X	Y	Bed	Light_Intensity_umols	Bed_Position	Position_in_Bed	Unique_Identifier	Red_Light_Intensity_umols	Blue_Light_Intensity_umols	Far_Red_Light_Intensity_umols
125	Kale(CN)	4	15	1	1	A	478	1	Corner	1 1	58.2133	77.3669	10.3071
126	Kale(CN)	5	15	2	1	A	503	1	Edge	2 1	58.2005	77.3502	11.192
127	Kale(CN)	3.5	15	3	1	A	520	1	Edge	3 1	58.2079	77.3604	10.8279
128	Kale(CN)	2.5	15	4	1	A	518	1	Corner	4 1	58.1944	77.3433	10.6757
61	Radish	14	45	5	1	A	547	2	Corner	5 1	58.2157	77.3715	11.9482
62	Radish	30	45	6	1	A	547	2	Edge	6 1	58.1948	77.3443	11.8609
63	Radish	23.5	45	7	1	A	546	2	Edge	7 1	58.2068	77.3591	10.9927
64	Radish	17.5	45	8	1	A	536	2	Corner	8 1	58.1979	77.3469	10.8161
253	Sunflower	14	100	9	1	A	546	3	Corner	9 1	58.2033	77.355	11.9998
254	Sunflower	30	100	10	1	A	537	3	Edge	10 1	58.2019	77.3517	11.8096
255	Sunflower	23.5	100	11	1	A	535	3	Edge	11 1	58.2059	77.3578	10.9664
256	Sunflower	17.5	100	12	1	A	519	3	Corner	12 1	58.2096	77.3626	10.8743
189	Kale(Tozer)	11	15	13	1	A	510	4	Corner	13 1	58.2238	72.7061	9.46786
190	Kale(Tozer)	18.5	15	14	1	A	508	4	Edge	14 1	58.2162	77.375	10.5591
191	Kale(Tozer)	18.5	15	15	1	A	482	4	Edge	15 1	58.2121	77.1937	9.98536
192	Kale(Tozer)	8.5	15	16	1	A	428	4	Corner	16 1	58.2151	77.3731	9.77161
121	Kale(CN)	5.5	15	1	2	A	453	1	Edge	1 2	58.2052	77.3569	10.5325
122	Kale(CN)	6	15	2	2	A	502	1	Centre	2 2	58.1954	77.345	11.3948
123	Kale(CN)	4.5	15	3	2	A	524	1	Centre	3 2	58.2079	77.3604	11.8539
124	Kale(CN)	3.5	15	4	2	A	541	1	Edge	4 2	58.1973	77.3465	10.6236
57	Radish	17	45	5	2	A	557	2	Edge	5 2	58.2023	77.3522	12.3096
58	Radish	20.5	45	6	2	A	560	2	Centre	6 2	58.1965	77.3461	12.1282
59	Radish	26	45	7	2	A	561	2	Centre	7 2	58.206	77.3587	11.9014
60	Radish	20	45	8	2	A	557	2	Edge	8 2	58.2062	77.3587	11.7071
249	Sunflower	17	100	9	2	A	551	3	Edge	9 2	58.1983	77.3472	12.3977
250	Sunflower	20.5	100	10	2	A	555	3	Centre	10 2	58.1972	77.3465	12.4909
251	Sunflower	26	100	11	2	A	557	3	Centre	11 2	58.2115	77.3657	11.7736
252	Sunflower	20	100	12	2	A	552	3	Edge	12 2	58.2052	77.3569	11.7784
185	Kale(Tozer)	12.5	15	13	2	A	528	4	Edge	13 2	58.2195	74.2509	10.3939
186	Kale(Tozer)	17	15	14	2	A	512	4	Centre	14 2	58.2148	77.3724	11.605
187	Kale(Tozer)	14	15	15	2	A	495	4	Centre	15 2	58.2199	77.3778	11.0882
188	Kale(Tozer)	10	15	16	2	A	455	4	Edge	16 2	58.2104	60.3041	7.58732
117	Kale(CN)	5	15	1	3	A	366	1	Edge	1 3	58.2052	68.813	8.16839
118	Kale(CN)	5.5	15	2	3	A	410	1	Centre	2 3	58.2004	73.1124	9.27179
119	Kale(CN)	3.5	15	3	3	A	464	1	Centre	3 3	58.1993	72.0606	9.03875
120	Kale(CN)	3.5	15	4	3	A	468	1	Edge	4 3	58.1995	69.4672	8.5825
53	Radish	16	45	5	3	A	484	2	Edge	5 3	58.2026	77.3526	10.4723
54	Radish	22	45	6	3	A	488	2	Centre	6 3	58.2074	77.3598	10.5098
55	Radish	27.5	45	7	3	A	493	2	Centre	7 3	58.1998	77.3496	10.5141
56	Radish	17	45	8	3	A	494	2	Edge	8 3	58.2157	77.3715	10.905
245	Sunflower	16	100	9	3	A	499	3	Edge	9 3	58.2074	77.36	10.4598
246	Sunflower	22	100	10	3	A	496	3	Centre	10 3	58.2037	77.3557	10.402
247	Sunflower	27.5	100	11	3	A	495	3	Centre	11 3	58.2079	75.8493	9.71536
248	Sunflower	17	100	12	3	A	490	3	Edge	12 3	58.204	77.1589	10.5477
181	Kale(Tozer)	9	15	13	3	A	474	4	Edge	13 3	58.2144	69.838	8.45929
182	Kale(Tozer)	12.5	15	14	3	A	461	4	Centre	14 3	58.209	76.8376	9.64625
183	Kale(Tozer)	12.5	15	15	3	A	440	4	Centre	15 3	58.2216	77.3809	10.0293
184	Kale(Tozer)	7	15	16	3	A	409	4	Edge	16 3	58.2258	76.2811	10.2145
113	Kale(CN)	3.5	15	1	4	A	310	1	Corner	1 4	58.2117	66.2115	7.31125
114	Kale(CN)	4	15	2	4	A	320	1	Edge	2 4	58.2122	65.6507	7.24268
115	Kale(CN)	4	15	3	4	A	353	1	Edge	3 4	58.2128	60.0709	6.78196
116	Kale(CN)	4.5	15	4	4	A	370	1	Corner	4 4	58.2117	67.0017	7.51857
49	Radish	11.5	45	5	4	A	383	2	Corner	5 4	58.1964	70.8385	8.10125
50	Radish	18	45	6	4	A	390	2	Edge	6 4	58.2062	71.0761	8.14107
51	Radish	21	45	7	4	A	390	2	Edge	7 4	58.2028	64.4493	7.28875
52	Radish	23.5	45	8	4	A	396	2	Corner	8 4	58.2099	70.2956	8.36089
241	Sunflower	11.5	100	9	4	A	386	3	Corner	9 4	58.2041	70.7317	8.06286
242	Sunflower	18	100	10	4	A	396	3	Edge	10 4	58.2	70.5131	8.05143
243	Sunflower	21	100	11	4	A	398	3	Edge	11 4	58.2083	67.6213	7.50071
244	Sunflower	13.5	100	12	4	A	389	3	Corner	12 4	58.2107	66.2335	8.02518
177	Kale(Tozer)	12.5	15	13	4	A	373	4	Corner	13 4	58.2236	67.8352	7.74929
178	Kale(Tozer)	11.5	15	14	4	A	367	4	Edge	14 4	58.2064	70.4109	8.02696
179	Kale(Tozer)	13.5	15	15	4	A	360	4	Edge	15 4	58.2046	69.3485	7.73732
180	Kale(Tozer)	7	15	16	4	A	331	4	Corner	16 4	58.2042	71.8274	8.50804
45	Radish	20	45	1	5	B	429	1	Corner	1 5	58.2084	77.3615	9.84839
46	Radish	29.5	45	2	5	B	459	1	Edge	2 5	58.2107	77.365	10.442
47	Radish	24.5	45	3	5	B	494	1	Edge	3 5	58.2125	77.3661	10.6064
48	Radish	17.5	45	4	5	B	486	1	Corner	4 5	58.1998	77.3498	10.5554
237	Sunflower	20	100	5	5	B	506	2	Corner	5 5	58.2201	77.3767	10.9148
238	Sunflower	29.5	100	6	5	B	518	2	Edge	6 5	58.22	77.3763	11.2504
239	Sunflower	24.5	100	7	5	B	515	2	Edge	7 5	58.2233	77.3815	11.1368
240	Sunflower	17.5	100	8	5	B	489	2	Corner	8 5	58.2191	77.3757	11.0577
173	Kale(Tozer)	16.5	15	9	5	B	505	3	Corner	9 5	58.2435	77.4072	11.3471
174	Kale(Tozer)	17.5	15	10	5	B	509	3	Edge	10 5	58.2196	77.3763	11.3984
175	Kale(Tozer)	19.5	15	11	5	B	507	3	Edge	11 5	58.2325	77.3919	11.2407
176	Kale(Tozer)	14	15	12	5	B	501	3	Corner	12 5	58.2335	77.3957	11.0764
109	Kale(CN)	4	15	13	5	B	488	4	Corner	13 5	58.242	77.4057	11.0946
110	Kale(CN)	4.5	15	14	5	B	465	4	Edge	14 5	58.2583	77.4272	11.148
111	Kale(CN)	4.5	15	15	5	B	457	4	Edge	15 5	58.2488	77.4157	10.3896
112	Kale(CN)	5	15	16	5	B	408	4	Corner	16 5	58.2485	77.4157	9.4825
41	Radish	35.5	45	1	6	B	393	1	Edge	1 6	58.2148	75.027	9.35607
42	Radish	27.5	45	2	6	B	463	1	Centre	2 6	58.1944	77.3437	10.4745
43	Radish	26.5	45	3	6	B	498	1	Centre	3 6	58.2093	77.3622	11.1277
44	Radish	24.5	45	4	6	B	530	1	Edge	4 6	58.2025	77.3374	10.3886
233	Sunflower	35.5	100	5	6	B	545	2	Edge	5 6	58.2157	77.3715	11.3827
234	Sunflower	27.5	100	6	6	B	550	2	Centre	6 6	58.2233	77.3815	11.0159
235	Sunflower	26.5	100	7	6	B	549	2	Centre	7 6	58.2227	77.3544	10.9779
236	Sunflower	24.5	100	8	6	B	550	2	Edge	8 6	58.2196	77.3763	10.8086
169	Kale(Tozer)	15.5	15	9	6	B	558	3	Edge	9 6	58.2216	77.3769	12.0486
170	Kale(Tozer)	20.5	15	10	6	B	556	3	Centre	10 6	58.2216	77.3769	12.208
171	Kale(Tozer)	19	15	11	6	B	558	3	Centre	11 6	58.2343	77.3961	11.4448
172	Kale(Tozer)	20.5	15	12	6	B	551	3	Edge	12 6	58.2253	77.3856	11.5373
105	Kale(CN)	4.5	15	13	6	B	521	4	Edge	13 6	58.2472	77.4143	11.8404
106	Kale(CN)	5	15	14	6	B	509	4	Centre	14 6	58.2472	77.4143	11.8184
107	Kale(CN)	4.5	15	15	6	B	487	4	Centre	15 6	58.241	77.4041	11.3112
108	Kale(CN)	5	15	16	6	B	454	4	Edge	16 6	58.244	77.4085	10.9155
37	Radish	36.5	45	1	7	B	347	1	Edge	1 7	58.2047	66.7833	7.35571
38	Radish	30	45	2	7	B	397	1	Centre	2 7	58.2015	71.0985	8.34339
39	Radish	26.5	45	3	7	B	436	1	Centre	3 7	58.1994	74.9444	9.10179
40	Radish	24	45	4	7	B	457	1	Edge	4 7	58.2023	73.0709	8.83625
229	Sunflower	36.5	100	5	7	B	475	2	Edge	5 7	58.2052	77.3572	9.82661
230	Sunflower	30	100	6	7	B	489	2	Centre	6 7	58.214	76.2017	9.60304
231	Sunflower	26.5	100	7	7	B	493	2	Centre	7 7	58.2205	73.4717	9.02179
232	Sunflower	24	100	8	7	B	493	2	Edge	8 7	58.2162	70.3756	8.63857
165	Kale(Tozer)	11	15	9	7	B	494	3	Edge	9 7	58.227	77.3863	10.1288
166	Kale(Tozer)	11.5	15	10	7	B	496	3	Centre	10 7	58.2281	77.3869	10.1577
167	Kale(Tozer)	13	15	11	7	B	482	3	Centre	11 7	58.2348	76.7631	9.94643
168	Kale(Tozer)	12.5	15	12	7	B	489	3	Edge	12 7	58.2279	76.7683	10.1443
101	Kale(CN)	3	15	13	7	B	471	4	Edge	13 7	58.247	69.4069	7.99018
102	Kale(CN)	3	15	14	7	B	454	4	Centre	14 7	58.2449	67.343	7.52107
103	Kale(CN)	4.5	15	15	7	B	427	4	Centre	15 7	58.2349	77.3967	9.98554
104	Kale(CN)	4	15	16	7	B	401	4	Edge	16 7	58.2421	76.9602	10.7595
33	Radish	21	45	1	8	B	263	1	Corner	1 8	58.204	63.0444	6.46143
34	Radish	27.5	45	2	8	B	311	1	Edge	2 8	58.2104	66.1865	6.92018
35	Radish	19	45	3	8	B	335	1	Edge	3 8	58.2072	66.9456	6.99464
36	Radish	25.5	45	4	8	B	345	1	Corner	4 8	58.2078	61.7485	6.53196
225	Sunflower	21	100	5	8	B	361	2	Corner	5 8	58.2011	69.9713	7.61625
226	Sunflower	27.5	100	6	8	B	372	2	Edge	6 8	58.2109	70.7804	7.88554
227	Sunflower	19	100	7	8	B	382	2	Edge	7 8	58.1977	70.6067	7.83196
228	Sunflower	25.5	100	8	8	B	381	2	Corner	8 8	58.2233	62.272	6.77179
161	Kale(Tozer)	9	15	9	8	B	373	3	Corner	9 8	58.2278	70.2406	7.58661
162	Kale(Tozer)	13.5	15	10	8	B	377	3	Edge	10 8	58.2336	70.5898	7.79893
163	Kale(Tozer)	12.5	15	11	8	B	368	3	Edge	11 8	58.2228	70.2767	7.77446
164	Kale(Tozer)	10	15	12	8	B	366	3	Corner	12 8	58.233	71.4772	8.25786
97	Kale(CN)	0.5	15	13	8	B	333	4	Corner	13 8	58.237	70.9169	8.42464
98	Kale(CN)	2	15	14	8	B	335	4	Edge	14 8	58.2442	77.4087	10.0618
99	Kale(CN)	3	15	15	8	B	338	4	Edge	15 8	58.2451	76.2611	9.60286
100	Kale(CN)	2.5	15	16	8	B	304	4	Corner	16 8	58.2433	69.5113	7.87875
221	Sunflower	18	100	1	9	C	447	1	Corner	1 9	58.4042	77.4978	10.0411
222	Sunflower	35	100	2	9	C	469	1	Edge	2 9	58.3911	77.48	10.2184
223	Sunflower	27.5	100	3	9	C	489	1	Edge	3 9	58.403	77.4959	10.2795
224	Sunflower	22.5	100	4	9	C	495	1	Corner	4 9	58.3999	77.4922	10.3745
157	Kale(Tozer)	12	15	5	9	C	515	2	Corner	5 9	58.3872	77.4756	11.2046
158	Kale(Tozer)	11	15	6	9	C	507	2	Edge	6 9	58.394	77.4844	11.0896
159	Kale(Tozer)	9	15	7	9	C	512	2	Edge	7 9	58.4007	77.4944	10.6543
160	Kale(Tozer)	7	15	8	9	C	505	2	Corner	8 9	58.4046	77.4985	10.2561
93	Kale(CN)	4	15	9	9	C	510	3	Corner	9 9	58.3822	77.4687	11.0348
94	Kale(CN)	5	15	10	9	C	507	3	Edge	10 9	58.3835	77.4696	11.0862
95	Kale(CN)	4	15	11	9	C	501	3	Edge	11 9	58.3788	77.4639	10.5957
96	Kale(CN)	3.5	15	12	9	C	489	3	Corner	12 9	58.3789	77.4646	10.4689
29	Radish	18	45	13	9	C	457	4	Corner	13 9	58.3694	77.4515	10.7271
30	Radish	35	45	14	9	C	450	4	Edge	14 9	58.369	77.4502	10.4834
31	Radish	27.5	45	15	9	C	422	4	Edge	15 9	58.3675	76.5319	9.59893
32	Radish	22.5	45	16	9	C	388	4	Corner	16 9	58.3683	74.3696	8.86214
217	Sunflower	9	100	1	10	C	442	1	Edge	1 10	58.4004	75.8037	9.40964
218	Sunflower	25.5	100	2	10	C	493	1	Centre	2 10	58.4033	77.4961	10.812
219	Sunflower	16.5	100	3	10	C	522	1	Centre	3 10	58.4104	77.5067	11.0786
220	Sunflower	7	100	4	10	C	536	1	Edge	4 10	58.4104	77.5065	10.7823
153	Kale(Tozer)	8	15	5	10	C	548	2	Edge	5 10	58.4051	77.4991	11.9252
154	Kale(Tozer)	6.5	15	6	10	C	549	2	Centre	6 10	58.3933	77.4837	11.9389
155	Kale(Tozer)	8	15	7	10	C	551	2	Centre	7 10	58.3896	77.4778	11.6266
156	Kale(Tozer)	9.5	15	8	10	C	554	2	Edge	8 10	58.4028	77.4959	11.6934
89	Kale(CN)	2.5	15	9	10	C	540	3	Edge	9 10	58.376	77.4602	11.8552
90	Kale(CN)	3	15	10	10	C	543	3	Centre	10 10	58.3757	77.4602	11.84
91	Kale(CN)	3.5	15	11	10	C	541	3	Centre	11 10	58.3859	77.4744	11.7189
92	Kale(CN)	2	15	12	10	C	541	3	Edge	12 10	58.3899	77.4783	11.3345
25	Radish	9	45	13	10	C	503	4	Edge	13 10	58.3757	77.4596	11.5123
26	Radish	25.5	45	14	10	C	495	4	Centre	14 10	58.3731	77.4565	11.1836
27	Radish	16.5	45	15	10	C	475	4	Centre	15 10	58.3684	77.4494	10.7888
28	Radish	7	45	16	10	C	433	4	Edge	16 10	58.3752	76.898	10.1739
213	Sunflower	22	100	1	11	C	429	1	Edge	1 11	58.4089	69.0487	7.82911
214	Sunflower	25.5	100	2	11	C	447	1	Centre	2 11	58.3967	73.1276	8.87786
215	Sunflower	23.5	100	3	11	C	472	1	Centre	3 11	58.4037	76.1341	9.50929
216	Sunflower	14.5	100	4	11	C	478	1	Edge	4 11	58.3947	73.3033	8.98893
149	Kale(Tozer)	12	15	5	11	C	477	2	Edge	5 11	58.393	70.1948	7.87089
150	Kale(Tozer)	5.5	15	6	11	C	490	2	Centre	6 11	58.3896	69.6556	7.77964
151	Kale(Tozer)	7.5	15	7	11	C	499	2	Centre	7 11	58.3947	77.4857	10.2238
152	Kale(Tozer)	12	15	8	11	C	498	2	Edge	8 11	58.3947	74.5485	9.75679
85	Kale(CN)	3.5	15	9	11	C	460	3	Edge	9 11	58.3854	77.4743	10.2839
86	Kale(CN)	4.5	15	10	11	C	478	3	Centre	10 11	58.3812	77.4674	10.1459
87	Kale(CN)	3	15	11	11	C	480	3	Centre	11 11	58.3828	77.1872	10.0668
88	Kale(CN)	3.5	15	12	11	C	506	3	Edge	12 11	58.3843	76.4807	10.3754
21	Radish	22	45	13	11	C	459	4	Edge	13 11	58.3667	77.4483	9.91804
22	Radish	25.5	45	14	11	C	442	4	Centre	14 11	58.3802	77.402	9.73411
23	Radish	23.5	45	15	11	C	426	4	Centre	15 11	58.3717	75.343	9.23875
24	Radish	14.5	45	16	11	C	397	4	Edge	16 11	58.3656	73.0869	9.55768
209	Sunflower	19	100	1	12	C	306	1	Corner	1 12	58.4135	65.6952	6.79929
210	Sunflower	27	100	2	12	C	331	1	Edge	2 12	58.4027	67.8585	7.23821
211	Sunflower	28.5	100	3	12	C	349	1	Edge	3 12	58.4056	66.2609	6.93821
212	Sunflower	17	100	4	12	C	354	1	Corner	4 12	58.4002	66.8304	7.13518
145	Kale(Tozer)	7	15	5	12	C	362	2	Corner	5 12	58.3899	68.8122	7.85625
146	Kale(Tozer)	12.5	15	6	12	C	363	2	Edge	6 12	58.3896	77.4781	10.2034
147	Kale(Tozer)	7.5	15	7	12	C	373	2	Edge	7 12	58.39	72.9994	9.16714
148	Kale(Tozer)	11.5	15	8	12	C	386	2	Corner	8 12	58.3717	70.0556	7.72143
81	Kale(CN)	3.5	15	9	12	C	367	3	Corner	9 12	58.3762	70.4717	7.945
82	Kale(CN)	1.5	15	10	12	C	370	3	Edge	10 12	58.3794	70.4407	7.99536
83	Kale(CN)	3.5	15	11	12	C	372	3	Edge	11 12	58.3796	69.2504	7.77268
84	Kale(CN)	3.5	15	12	12	C	366	3	Corner	12 12	58.3848	71.1457	8.45589
17	Radish	19	45	13	12	C	331	4	Corner	13 12	58.371	69.8463	7.91821
18	Radish	27	45	14	12	C	340	4	Edge	14 12	58.3635	69.4641	7.76875
19	Radish	28.5	45	15	12	C	329	4	Edge	15 12	58.3637	68.6581	7.61286
20	Radish	17	45	16	12	C	310	4	Corner	16 12	58.3702	70.2211	8.23411
141	Kale(Tozer)	9	15	1	13	D	436	1	Corner	1 13	58.4001	77.4926	9.93107
142	Kale(Tozer)	15	15	2	13	D	471	1	Edge	2 13	58.4002	77.4933	10.4266
143	Kale(Tozer)	12	15	3	13	D	473	1	Edge	3 13	58.4116	77.5078	10.202
144	Kale(Tozer)	6.5	15	4	13	D	472	1	Corner	4 13	58.4417	77.5476	9.84679
77	Kale(CN)	1	15	5	13	D	509	2	Corner	5 13	58.4342	77.5376	10.6409
78	Kale(CN)	4.5	15	6	13	D	563	2	Edge	6 13	58.4293	77.5298	10.8916
79	Kale(CN)	4	15	7	13	D	568	2	Edge	7 13	58.4481	77.5563	11.0389
80	Kale(CN)	3	15	8	13	D	496	2	Corner	8 13	58.4575	77.5685	10.4746
13	Radish	10.5	45	9	13	D	515	3	Corner	9 13	58.4664	77.5791	10.8425
14	Radish	9	45	10	13	D	501	3	Edge	10 13	58.467	77.5824	10.8679
15	Radish	19.5	45	11	13	D	501	3	Edge	11 13	58.4744	77.5896	10.7675
16	Radish	15.5	45	12	13	D	498	3	Corner	12 13	58.4936	76.6183	10.0493
205	Sunflower	10.5	100	13	13	D	473	4	Corner	13 13	58.512	77.64	10.8666
206	Sunflower	9	100	14	13	D	457	4	Edge	14 13	58.5291	77.6644	10.9763
207	Sunflower	19.5	100	15	13	D	443	4	Edge	15 13	58.5474	77.3546	10.3091
208	Sunflower	15.5	100	16	13	D	395	4	Corner	16 13	58.5954	75.3746	9.50161
137	Kale(Tozer)	13	15	1	14	D	452	1	Edge	1 14	58.4072	77.5007	10.9245
138	Kale(Tozer)	9	15	2	14	D	487	1	Centre	2 14	58.403	77.4961	11.4196
139	Kale(Tozer)	11	15	3	14	D	506	1	Centre	3 14	58.4138	77.5102	11.6427
140	Kale(Tozer)	7	15	4	14	D	535	1	Edge	4 14	58.4022	77.4956	10.9875
73	Kale(CN)	3	15	5	14	D	557	2	Edge	5 14	58.4233	77.5226	11.8568
74	Kale(CN)	3	15	6	14	D	563	2	Centre	6 14	58.42	77.5189	11.7957
75	Kale(CN)	3	15	7	14	D	568	2	Centre	7 14	58.4193	77.5172	11.9471
76	Kale(CN)	3.5	15	8	14	D	568	2	Edge	8 14	58.4294	77.5315	11.6264
9	Radish	8.5	45	9	14	D	551	3	Edge	9 14	58.4653	77.5781	11.5359
10	Radish	15	45	10	14	D	555	3	Centre	10 14	58.4658	77.5785	11.8836
11	Radish	17	45	11	14	D	553	3	Centre	11 14	58.4531	77.5631	11.9887
12	Radish	8	45	12	14	D	551	3	Edge	12 14	58.4667	77.5794	11.5539
201	Sunflower	8.5	100	13	14	D	529	4	Edge	13 14	58.5091	71.8535	8.61982
202	Sunflower	15	100	14	14	D	512	4	Centre	14 14	58.5195	71.542	8.77429
203	Sunflower	17	100	15	14	D	492	4	Centre	15 14	58.5202	69.4691	8.26893
204	Sunflower	8	100	16	14	D	448	4	Edge	16 14	58.5221	70.0235	8.40464
133	Kale(Tozer)	16.5	15	1	15	D	464	1	Edge	1 15	58.4044	76.1389	9.59232
134	Kale(Tozer)	11.5	15	2	15	D	437	1	Centre	2 15	58.4056	77.1013	10.042
135	Kale(Tozer)	13.5	15	3	15	D	470	1	Centre	3 15	58.4138	76.0707	9.94714
136	Kale(Tozer)	9	15	4	15	D	488	1	Edge	4 15	58.4098	77.3681	10.2364
69	Kale(CN)	3	15	5	15	D	509	2	Edge	5 15	58.4195	77.5185	10.9075
70	Kale(CN)	2.5	15	6	15	D	513	2	Centre	6 15	58.4316	77.5348	11.0039
71	Kale(CN)	4	15	7	15	D	529	2	Centre	7 15	58.4126	77.5078	10.2402
72	Kale(CN)	3	15	8	15	D	530	2	Edge	8 15	58.4138	77.51	10.3998
5	Radish	7.5	45	9	15	D	506	3	Edge	9 15	58.4437	77.5494	10.5821
6	Radish	10.5	45	10	15	D	508	3	Centre	10 15	58.461	77.5739	10.6934
7	Radish	18.5	45	11	15	D	510	3	Centre	11 15	58.457	77.4513	10.2788
8	Radish	13	45	12	15	D	509	3	Edge	12 15	58.4648	76.2963	10.0975
197	Sunflower	7.5	100	13	15	D	475	4	Edge	13 15	58.5104	77.6385	11.5777
198	Sunflower	10.5	100	14	15	D	460	4	Centre	14 15	58.5175	77.6481	11.9132
199	Sunflower	18.5	100	15	15	D	452	4	Centre	15 15	58.5147	77.6446	11.5761
200	Sunflower	13	100	16	15	D	419	4	Edge	16 15	58.5221	77.6548	11.6145
129	Kale(Tozer)	12.5	15	1	16	D	345	1	Corner	1 16	58.4089	67.5652	7.66679
130	Kale(Tozer)	10.5	15	2	16	D	366	1	Edge	2 16	58.3981	70.1857	8.33929
131	Kale(Tozer)	15.5	15	3	16	D	375	1	Edge	3 16	58.4007	70.1387	8.29804
132	Kale(Tozer)	7	15	4	16	D	383	1	Corner	4 16	58.4051	69.1322	8.10982
65	Kale(CN)	3.5	15	5	16	D	394	2	Corner	5 16	58.4269	72.817	8.65821
66	Kale(CN)	3	15	6	16	D	410	2	Edge	6 16	58.4144	73.0513	8.77768
67	Kale(CN)	3.5	15	7	16	D	419	2	Edge	7 16	58.4183	74.1959	9.09768
68	Kale(CN)	2.5	15	8	16	D	429	2	Corner	8 16	58.4143	72.5194	8.98679
1	Radish	12	45	9	16	D	384	3	Corner	9 16	58.4511	71.8506	8.54268
2	Radish	21.5	45	10	16	D	405	3	Edge	10 16	58.4607	72.643	8.80429
3	Radish	26	45	11	16	D	414	3	Edge	11 16	58.4493	73.423	8.92875
4	Radish	11.5	45	12	16	D	408	3	Corner	12 16	58.4547	74.7057	9.26679
193	Sunflower	12	100	13	16	D	366	4	Corner	13 16	58.5202	77.6526	10.4761
194	Sunflower	21.5	100	14	16	D	357	4	Edge	14 16	58.5162	77.6457	10.5623
195	Sunflower	26	100	15	16	D	350	4	Edge	15 16	58.5078	77.5513	10.3846
196	Sunflower	11.5	100	16	16	D	332	4	Corner	16 16	58.508	76.8139	10.2595
